# Biology of Coital Behavior: Looking Through the Lens of Mathematical Genomics

**DOI:** 10.1101/2023.04.12.536521

**Authors:** Moumita Sil, Debaleena Nawn, Sk. Sarif Hassan, Subhajit Chakraborty, Arunava Goswami, Pallab Basu, Lalith Roopesh, Emma Wu, Kenneth Lundstrom, Vladimir N. Uversky

**Affiliations:** Biological Science Division, Indian Statistical Institute, 203 B.T Road, Kolkata, 700108, West Bengal, India; Tata Medical Center, 14 MAR (E-W), New Town, Rajarhat, Kolkata, 700160, West Bengal, India; Department of Mathematics, Pingla Thana Mahavidyalaya, Maligram, Paschim Medinipur, 721140, West Bengal, India; School of Physics, University of the Witwatersrand, Johannesburg, Braamfontein 2000, South Africa; Department of Molecular Medicine, Morsani College of Medicine, University of South Florida, Tampa, FL 33612, USA; PanTherapeutics, Rte de Lavaux 49, CH1095 Lutry, Switzerland

**Author notes:** ^∗^*These authors contributed equally in the work (Moumita Sil, Debaleena Nawn, Sk. Sarif Hassan). Corresponding authors: Vladimir N. Uversky and Sk. Sarif Hassan Email addresses (Moumita Sil), (Debaleena Nawn), (Sk. Sarif Hassan), (Subhajit Chakraborty), (Arunava Goswami), (Pallab Basu), (Lalith Roopesh), (Emma Wu), (Kenneth Lundstrom), (Vladimir N. Uversky).

**Keywords:** Vasopressin, Dopamine, Oxytocin, Monogamy-Polygamy, Coital behavior, Proximal relationship.

## Abstract

Research has shown that genetics and epigenetics regulate mating behavior across multiple species. Previous studies have generally focused on the signaling pathways involved and spatial distribution of the associated receptors. However a thorough quantitative characterization of the receptors involved may offer deeper insight into mating behavioral patterns. Here oxytocin, arginine-vasopressin 1a, dopamine 1, and dopamine 2 receptors were investigated across 76 vertebrate species. The receptor sequences were characterized by polarity-based randomness, amino acid frequency-based Shannon entropy and Shannon sequence variability, intrinsic protein disorder, binding affinity, stability and pathogenicity of homology-based SNPs, structural and physicochemical features. Hierarchical clustering of species was derived based on structural and physicochemical features of the four receptor sequences separately, which eventually led to proximal relationships among 29 species. Humans were found to be significantly distant phylogenetically from the prairie voles, a representative of monogamous species based on coital behavior. Furthermore, the mouse (polygamous), the prairie deer mouse (polygamous), and the prairie vole (monogamous) although being proximally related (based on quantitative genomics of receptors), differed in their coital behavioral pattern, mostly, due to behavioral epigenetic regulations. This study adds a perspective that receptor genomics does not directly translate to behavioral patterns.
