## Supplementary file-1 for "Biology of Coital Behavior: Looking Through the Lens of Mathematical Genomics"

### Sheet: Sheet1
Species	Code name of the species (Uniprot)	Behaviour
American alligator ( Alligator mississippiensis)	ALLMI	Monogamous to some extent
Green anole ( Anolis carolinensis )	ANOCA	Polygamous
Ma's night monkey (Aotus nancymaae)	AOTNA	Monogamous
Golden Eagle ( Aquila chrysaetos chrysaetos )	AQUCH	Monogamous
Blue whale ( Balaenoptera musculus)	BALMU	Monogamous
American Bison (Bison bison bison)	BISBI	Polygamous
Hybrid cattle ( Bos indicus x Bos taurus)	BOBOX
Zebu cattle (Bos indicus)	BOSIN
Wild yak (Bos mutus grunniens)	BOSMU	Polygamous
Bovine (Bos taurus)	BOVIN
White-tufted-ear marmoset ( Callithrix jacchus)	CALJA	Polygamous
Dog (Canis lupus familiaris)	CANLF	Polygamous
Dingo ( Canis lupus dingo)	CANLU	Monogamous
Goat (Capra hircus)	CAPHI	Polygamous
Guinea pig (Cavia porcellus)	CAVPO	Both (human-influenced)
Panamanian white-faced capuchin (Cebus imitator)(Cebus capucinus imitator)	CEBIM	Polygamous
Sooty mangabey ( Cercocebus atys) (Cercocebus torquatus atys)	CERAT	Polygamous
Green monkey ( Chlorocebus sabaeus) (Cercopithecus sabaeus)	CHLSB	Polygamous
Western painted turtle ( Chrysemys picta bellii) (Emys bellii)	CHRPI	Polygamous
Japanese quail ( Coturnix japonica) (Coturnix coturnix japonica)	COTJA	Both
Saltwater crocodile ( Crocodylus porosus ) ( Estuarine crocodile)	CROPO	Polygamous
Cat (Felis catus silvestris)	FELCA	Polygamous
Collared flycatcher ( Ficedula albicollis ) (Muscicapa albicollis)	FICAL	Polygamous (male), Monogamous ( Female)
Western Lowland gorilla (Gorilla gorilla gorilla)	GORGO	Polygamous
Great Himalayan leaf-nosed bat ( Hipposideros armiger)	HIPAR	Polygamous
Horse (Equus caballus)	HORSE	Polygamous
Human (Homo sapiens)	HUMAN	Both
Thirteen lined ground squirrel ( Ictidomys tridecemlineatus)	ICTTR	Polygamous
Lesser Egyptian jerboa ( Jaculus jaculus)	JACJA	Polygamous
Blue ringed sea krait ( Laticauda laticaudata )	LATLA
African Elephant ( Loxodonta africana)	LOXAF	Polygamous
Rhesus Macaque (Macaca mulatta)	MACMU	Polygamous
Pig-tailed macaque (Macaca nemestrina)	MACNE	Polygamous
Drill ( Mandrillus leucophaeus) (Papio leucophaeus)	MANLE	Polygamous
Alpine marmot (Marmota marmota marmota)	MARMA	Monogamous
Wild turkey (Meleagris gallopovo)	MELGA	Polygamous
Gray mouse lemur ( Microcebus murinus ) ( Lemur murinus )	MICMU	Polygamous
Prairie vole (Microtus ochrogaster)	MICOH	Monogamous
Gray short-tailed Opossum (Monodelphis domestica)	MONDO	Polygamous
Mouse (Mus musculus)	MOUSE	Polygamous
Indian Cobra (Naja naja)	NAJNA	Polygamous
Northern Israeli blind subterranean mole rat (Nannospalax galili) (Spalax galili)	NANGA	Monogamous
Hawaiian monk seal (Neomonachus schauinslandi) (Monachus schauinslandi)	NEOSC	Polygamous
Northern white-cheeked gibbon (Hylobates leucogenys) (Nomasus leucogenys)	NOMLE	Monogamous
Degu (Sciurus degus) ( Octodon degus )	OCTDE	Polygamous
Duck-billed platypus ( Ornithorhynchus anatinus)	ORNAN	Polygamous
Small-eared galago ( Otolemur garnettii)	OTOGA	Polygamous
Corn snake ( Pantherophis guttatus )	PANGU	Polygamous
Lion (Panthera leo)	PANLE	Polygamous
Leopard (Panthera pardus)	PANPR	Polygamous
Chimpanzee (Pan troglodytes)	PANTR	Polygamous
Olive baboon (Papio anubis)	PAPAN	Polygamous
Band-tailed pigeon ( Patagioenas fasciata monilis)	PATFA	Monogamous
Prairie deer mouse ( Peromyscus maniculatus bairdii )	PERMB	Polygamous
Koala ( Phascolarctos cinereus )	PHACI	Polygamous
Pig (Sus scrofa)	PIG	Polygamous
Wall lizard ( Podarcis muralis) (Lacerta muralis)	PODMU	Polygamous
Sumatran Orangutan ( Pongo abelii) (Pongo pygmaeus abelii)	PONAB	Polygamous
Coquerel's sifaka ( Propithecus coquereli ) (Propithecus verreauxi coquereli)	PROCO	Polygamous
Eastern brown snake ( Pseudonaja textilis )	PSETE	Polygamous
Rat (Rattus norvegicus)	RAT	Polygamous
Greater Horseshoe Bat (Rhinolophus ferrumequinum)	RHIFE	Monogamous to some extent
Golden snub-nosed monkey ( Rhinopithecus roxellana) (Pygathrix roxellana)	RHIRO	Polygamous
Bolivian squirrel monkey ( Saimiri boliviensis boliviensis)	SAIBB	Polygamous
Brown-capped capuchin ( Sapajus apella )	SAPAP	Polygamous
Tasmanian devil ( Sarcophilus harrisii )	SARHA	Polygamous
Sheep (Ovis aries)	SHEEP	Polygamous
Tuatara ( Sphenodon punctatus ) ( Hatteria punctata)	SPHPU	Seasonal monogamy, very low polygamy
Kakapo ( Strigops habroptila)	STRHB	Polygamous
Meerkat ( Suricata suricatta )	SURSU	Monogamous
Three-toed box turtle ( Terrapene carolina triunguis)	TERCA	Polygamous
Arctic ground squirrel ( Urocitellus parryii )	UROPR	Polygamous
Polar bear ( Ursus maritimus) (Thalarctos maritimus)	URSMA	Polygamous
Red Fox (Vulpes vulpes)	VULVU	Both
Western Clawed Frog ( Xenopus tropicalis) (Silurana tropicalis)	XENTR
California sealion ( Zalophus californianus )	ZALCA	Polygamous

### Sheet: Sheet2
Organisms	OXTR	DRD1	DRD2	AVPR1A
PIG - Pig (Sus scrofa)	3	2 (D1A)	7	9
CANLF - Dog (Canis lupus familiaris)	3	1 (D1A)	2	3
CROPO - Saltwater crocodile ( Crocodylus porosus ) ( Estuarine crocodile)	3	1 (D1)	2	2
MOUSE - Mouse (Mus musculus)	2	2 (D1A )	2	2
MACFA - Crab-eating macaque (Macaca fascicularis) (Cynomolgus monkey)	2	1 (D1A)	2	0
LOXAF - African Elephant ( Loxodonta africana)	2	1 (D1A)	1	1
NOTKU - Beira killfish ( Nothobranchius kuhntae)	2	0	0	0
MICMU - Gray mouse lemur ( Microcebus murinus ) ( Lemur murinus )	2	1 (D1A)	4	1
SPHPU - Tuatara ( Sphenodon puncatatus ) ( Hatteria punctata)	2	1 (D1)	4	1
SAISC - Common squirrel monkey (Saimiri sciureus)	2	0	0	0
NOTFU - Turquoise killingfish (Northobranchius furzeri)	2	0	0	0
SAPAP - Brown-capped capuchin ( Sapajus apella )	2	1 (D1A)	2	1
TERCA - Three-toed box turtle ( Terrapene carolina triunguis)	2	1 (D1)	4	1
CYACU - Eurasian blue tit ( Cyanistes caeruleus )(Parus caeruleus)	2	1 (D1)	5	0
MYTCO - Sea mussel ( Mytilus coruscus)	2	0	1	3
RAT - Rat (Rattus norvegicus)	1	2 (D1)	2	2
BOVIN - Bovine (Bos taurus)	1	1 (1A)	4	2
HUMAN - Human (Homo sapiens)	1	1 (1A)	2	2
MACMU - Rhesus Macaque (Macaca mulatta)	1	2 (D1A)	2	1
SHEEP - Sheep (Ovis aries)	1	2 (D1A)	3	3
ORNAN - Duck-billed platypus ( Ornithorhynchus anatinus)	1	1 (D1A)	2	1
MONDO - Gray short-tailed Opossum (Monodelphis domestica)	1	1 (D1A)	1	1
PANTR - Chimpanzee (Pan troglodytes)	1	1 (D1A)	4	2
HORSE - Horse (Equus caballus)	1	1 (D1A)	2	1
GORGO - Western Lowland gorilla (Gorilla gorilla gorilla)	1	1 (D1A)	3	2
FELCA - Cat (Felis catus silvestris)	1	1 (D1A)	3	2
CALMI - Ghost Shark ( Callorhinchus milii)	1	0	0	1
CALKU - Wied's black-tufted-ear marmoset (Callithrix kuhlii)	1	0	0	0
CALPI - Black pencilled marmoset ( Callithrix penicillata)	1	0	0	0
RHIRO - Golden snub-nosed monkey ( Rhinopithecus roxellana) (Pygathrix roxellana)	1	1 (D1A)	2	2
TURTR - Atlantic bottle-nosed Dolphin ( Tursiops truncatus) (Delphinus truncatus)	1	1 (D1A)	0	1
PHYMC - Sperm whale ( Physeter macrocephalus)	1	1 (D1A)	1	0
LIPVE - Yangtze River dolphin ( Lipotes vexillifer )	1	1 (D1A)	2	0
BALAS - North Pacific Minke Whale ( Balaenoptera acutorostrata scammoni) (Balaenoptera davidsoni)	1	1 (D1A)	0	1
PYGNA - Red-bellied piranha (pygocentrus nattereri)	1	1 (D1)	0	0
PERCA - California Mouse ( Peromyscus californicus)	1	0	0	3
LYNCA - Canada Lynx (Lynx canadensis)	1	1 (D1A)	2	0
ACIJB - Cheetah (Acionyx jubatus)	1	1 (D1A)	2	0
PANGU - Corn snake ( Pantherophis guttatus )	1	1 (D1A)	1	1
ORYAF - Aardvark ( Orycteropus afer afer)	1	1 (D1A)	2	1
CAMFR - Wild bactrian camel (Camelus ferus) (Camelus bactrianus ferus)	1	1 (D1A)	2	0
BOSMU - Wild yak (Bos mutus grunniens)	1	1 (D1A)	2	1
MARMA - Alpine marmot (Marmota marmota marmota)	1	1 (D1A)	1	1
PANTA - Siberian tiger ( Panthera tigris altaica)	1	1 (D1A)	2	0
XENTR - Western Clawed Frog ( Xenopus tropicalis) (Silurana tropicalis)	1	1 (D1A)	2	1
MYOLU - Little brown bat ( Myotis lucifugus)	1	1 (D1A)	0	1
BRAHY - Woolly spider monkey ( Brachyteles hypoxanthus)	1	0	0	0
AOTAZ - Southern owl monkey ( Aotus azarae )	1	0	0	0
CAVPO - Guinea pig (Cavia porcellus)	1	1 (D1A)	1	1
CERAT - Sooty mangabey ( Cercocebus atys) (Cercocebus torquatus atys)	1	1 (D1A)	2	2
PROCO - Coquerel's sifaka ( Propithecus coquereli ) (Propithecus verreauxi coquereli)	1	1 (D1A)	2	1
VULVU - Red Fox (Vulpes vulpes)	1	1 (D1A)	3	1
URSAM - American black bear ( Ursus americanus ) ( Euarctos americanus )	1	1 (D1A)	1	0
PSETE - Eastern brown snake ( Pseudonaja textilis )	1	1 (D1)	3	2
SURSU - Meerkat ( Suricata suricatta )	1	1 (D1A)	3	1
ZALCA - California sealion ( Zalophus californianus )	1	1 (D1A)	2	1
OCTDE - Degu (Sciurus degus) ( Octodon degus )	1	1 (D1A)	1	1
BISBI - American Bison (Bison bison bison)	1	1 (D1A)	2	1
PTEVA - Large flying fox ( Pteropus vampyrus )	1	1 (D1A)	1	0
PHACI - Koala ( Phascolarctos cinereus )	1	1 (D1A)	2	1
PUMCO - Mountain lion ( Puma concolor ) ( Felis concolor )	1	1 (D1A)	2	0
HIPAR - Great Himalayan leaf-nosed bat ( Hipposideros armiger)	1	1 (D1A)	2	1
MELGA - Wild turkey (Meleagris gallopovo)	1	1 (D1)	4	1
PAPAN - Olive baboon (Papio anubis)	1	1 (D1A)	3	2
CACCA - Red uakari (Cacajao calvus)	1	0	0	0
ALOCA - Black howler monkey (Alouatta caraya)	1	0	0	0
LEORO - Golden lion tamarin (Lepntopithecus rosalia)	1	0	0	0
SALSA - Atlantic salmon ( Salmo salar)	1	0	0	0
MESAU - Golden hamster (Mesocricetus auratus)	1	1 (D1A)	1	0
ALLSI - Northern white-cheeked gibbon (Nomascus leucogenys)(Hylobates leucogenys)	1	1 (D1A)	0	1
NOMLE - Northern white-cheeked gibbon (Hylobates leucogenys) (Nomasus leucogenys)	1	1 (D1A)	3	2
AOTNA - Ma's night monkey (Aotus nancymaae)	1	1 (D1A)	2	2
RHIBE - Black snub-nosed monkey (Rhinopithecus bieti) (Pygathrix bieti)	1	0	2	2
NEOSC - Hawaiian monk seal (Neomonachus schauinslandi) (Monachus schauinslandi)	1	1 (D1A)	2	1
CALUR - Northern fur seal (Callorhinus ursinus)	1	1 (D1A)	2	0
BOBOX - Hybrid cattle ( Bos indicus x Bos taurus)	1	1 (D1A)	2	2
PERMB - Prairie deer mouse ( Peromyscus maniculatus bairdii )	1	1 (D1A)	2	1
VICPA - Alpaca ( Vicugna pacos ) (Lama pacos)	1	1 (D1A)	2	0
CHILA - Long-tailed Chinchilla ( Chinchilla lanigera ) (Chinchilla villidera)	1	1 (D1A)	2	0
EQUAS - Domestic donkey(Equus asinus asinus)	1	1 (D1A)	1	0
NANGA - Northern Israeli blind subterranean mole rat (Nannospalax galili) (Spalax galili)	1	1 (D1A)	1	1
OTOGA - Small-eared galago ( Otolemur garnettii)	1	1 (D1A)	1	1
ANOCA -Green anole ( Anolis carolinensis )	1	1 (D1)	3	1
ICTTR - Thirteen lined ground squirrel ( Ictidomys tridecemlineatus)	1	1 (D1A)	2	1
MUSPF - European domestic ferret ( Mustela putorius furo) (Mustela furo)	1	1 (D1A)	1	0
ANAPP - Northern mallard ( Anas platyrhynchos platyrhynchos)	1	1 (D1)	2	0
PITPI - White-faced saki (Pithecia pithecia)	1	0	0	0
LAGLA - Brown woolly monkey ( Lagothrix lagotricha)	1	0	0	0
SAGMI - Midas tamarin ( Saguinus midas )	1	0	0	0
CALGE - Geoffroy's marmoset (Callithrix geoffroyi)	1	0	0	0
CALGO - Goeldi's marmoset ( Callimico goeldii)	1	0	0	0
CEBPY - Pygmy marmoset ( Cebuella pygmaea)	1	0	0	0
DIPOR - Ord's kangaroo rat ( Dipodomys ordii )	1	1 (D1A)	2	0
CEBIM - Panamanian white-faced capuchin (Cebus imitator)(Cebus capucinus imitator)	1	1 (D1A)	2	2
MANLE - Drill ( Mandrillus leucophaeus) (Papio leucophaeus)	1	1 (D1A)	2	2
MACNE - Pig-tailed macaque (Macaca nemestrina)	1	1 (D1A)	2	2
LEPWE - Weddell seal ( Leptonychotes weddellii) (Otaria weddellii)	1	1 (D1A)	1	0
URSAR - Grizzly bear ( Ursus arctos horribilis)	1	1 (D1A)	1	1
CAPHI - Goat (Capra hircus)	1	1 (D1A)	2	1
PANPR - Leopard (Panthera pardus)	1	1 (D1A)	2	1
MUSCR - Ryukyu mouse/Ricefield mouse (Mus caroli)	1	1 (D1A)	4	0
BALMU - Blue whale ( Balaenoptera musculus)	1	1 (D1A)	2	1
LATLA - Blue ringed sea krait ( Laticauda laticaudata )	1	1 (D1)	3	1
MONMO - Narwhal ( Monodon monoceros) (Ceratodon monodon)	1	1 (D1A)	2	0
NAJNA - Indian Cobra (Naja naja)	1	1 (D1)	3	1
PROSS - Greater Bamboo Lemur ( Prolemur simus) (Hapalemur simus)	1	1 (D1A)	2	0
SCIVU - Eurasian red squirrel ( Sciurus vulgaris)	1	1 (D1A)	0	0
THEGE - Gelada Baboon ( Theropithecus gelada )	1	1 (D1A)	2	0
CHLSB - Green monkey ( Chlorocebus sabaeus) (Cercopithecus sabaeus)	1	1 (D1A)	1	1
PLECU - Coppery titi monkey ( Plecturocebus cupreus) (Callicebus cupreus)	1	0	0	0
ATEBE - White-bellied spider monkey ( Ateles belzebuth)	1	0	0	0
ATEGE - Black-handed spider monkey ( Ateles geoffroyi)	1	0	0	0
ERIEU - Western European hedgehog ( Erinaceus europaeus)	1	1 (D1A)	2	1
ICTPU - Channel catfish (Ictalurus punctatus)	1	0	2	0
SAIBB - Bolivian squirrel monkey ( Saimiri boliviensis boliviensis)	1	1 (D1A)	2	2
ODORO - Pacific walrus (Odobenus rosmarus divergens)	1	1 (D1A)	2	0
NEOAA - Yangtze finless porpoise ( Neophocaena asiaeorientalis asiaeorientalis)(Neophocaena phocaenoides subsp. asiaeorientalis)	1	1 (D1A)	2	0
ASTMX - Blind cave fish (Astyanax mexicanus) (Astyanax fasciatus mexicanus)	1	1 (D1)	0	2
VOMUR - Common wombat ( Vombatus ursinus )	1	1 (D1A)	2	0
ODOVR - White-tailed deer ( Odocoileus virginianus texanus)	1	1 (D1A)	2	1
BOSIN - Zebu cattle (Bos indicus)	1	1 (D1A)	1	1
GEOSA - Gaboon caecilian (Geotrypetes seraphini)	1	1 (D1A)	0	0
CANLU- Dingo ( Canis lupus dingo)	1	1 (D1A)	2	1
DRONO - Emu ( Dromaius novaehollandiae)	1	0	4	1
JACJA - Lesser Egyptian jerboa ( Jaculus jaculus)	1	1 (D1A)	1	1
MOSMO - Siberian musk deer ( Moschus moschiferus) (Moschus sibricus)	1	1 (D1A)	2	0
NEOVI - American mink ( Neovison vison) (Mustela vison)	1	1 (D1A)	2	0
PANLE - Lion (Panthera leo)	1	1 (D1A)	2	1
PHOSS - Vaquita ( Phocoena sinus)	1	1 (D1A)	0	1
UROPR - Arctic ground squirrel ( Urocitellus parryii )	1	1 (D1A)	1	1
CALJA - White-tufted-ear marmoset ( Callithrix jacchus)	1	2 (D1A)	3	2
SARHA - Tasmanian devil ( Sarcophilus harrisii )	1	1 (D1A)	2	1
PONAB- Sumatran Orangutan ( Pongo abelii) (Pongo pygmaeus abelii)	1	1 (D1A)	3	1
FICAL - Collared flycatcher ( Ficedula albicollis ) (Muscicapa albicollis)	1	1 (D1)	1	1
MICOH - Prairie vole (Microtus ochrogaster)	1	0	2	1
ALLMI - American alligator ( Alligator mississippiensis)	1	1 (D1A)	1	1
RHIFE - Greater Horseshoe Bat (Rhinolophus ferrumequinum)	1	1 (D1A)	2	2
GYMAC - Antarctic dragonfish ( Gymnodraco acuticeps )	1	0	0	0
PODMU - Wall lizard ( Podarcis muralis) (Lacerta muralis)	1	1 (D1)	2	1
AYTFU - Tufted duck ( Aythya fuligula) (Anas fuligula)	1	1 (D1A)	0	0
CHRPI - Western painted turtle ( Chrysemys picta bellii) (Emys bellii)	1	1 (D1)	1	2
ATHCN - Burrowing owl ( Athene cunicularia ) (Speotyto cunicularia)	1	0	1	0
STRHB - Kakapo ( Strigops habroptila)	1	1 (D1)	1	1
GEOPR - Small tree-finch ( Geospiza parvula) (Camarhynchus parvulus)	1	1 (D1)	0	1
AQUCH - Golden Eagle ( Aquila chrysaetos chrysaetos )	1	1 (D1)	4	1
CHEAB - Abingdon giant island tortoise ( Chelonoidis abingdonii ) (Testudo abingdonii)	1	1 (D1)	4	0
COTJA - Japanese quail ( Coturnix japonica) (Coturnix coturnix japonica)	1	1 (D1)	3	1
SERCA - Island canary ( Serinus canaria) (Fringilla canaria)	1	1 (D1)	5	5
GEOFO- Medium ground-finch ( Geospiza fortis)	1	1 (D1A)	0	0
URSMA - Polar bear ( Ursus maritimus) (Thalarctos maritimus)	1	1 (D1A)	3	1
COLLI - Rock dove ( Columba livia)	1	1 (D1)	0	0
PATFA - Band-tailed pigeon ( Patagioenas fasciata monilis)	1	1 (D1A)	1	1
DANRE - Zebrafish (Danio rerio) (Brachydanio rerio)	1	2 (1D1A + 1D1)	0	1
DIDVI - North American opossum (Didelphis virginiana) (Didelphis marsupialis virginiana)	0	1 (D1A)	0	0
XENLA - African Clawed Frog (Xenopus laevis)	0	4 (3D1A + 1D1C)	3	2
CARAU - Goldfish ( Carassius auratus)	0	1 (D1)	0	0
HETGA - Naked mole rat ( Heterocephalus glaber)	0	1 (D1A)	1	1
CRIGR - Chinese hamster ( Cricetulus griseus ) (Cricetulus barabensis griseus)	0	1 (D1A)	1	1
DELLE - Beluga Whale ( Delphinapterus leucas)	0	1 (D1A)	1	1
PANPA - Pygmy chimpanzee (Pan paniscus)	0	1 (D1A)	3	2
RABIT - Rabbit ( Oryctolagus cuniculus)	0	1 (D1A)	2	2
ERPCA - Rope fish ( Erpetoichthys calabaricus) (Calamoichthys calabaricus)	0	1 (D1)	1	1
ELEEL - Electric Eel ( Electrophorus electricus) (Gymnotus electricus)	0	1 (D1)	0	0
ECHNA - Live sharksucker ( Echeneis naucrates )	0	1 (D1)	1	0
ZONAL - White-throated sparrow (Zonotrichia albicollis)	0	1 (D1)	0	0
SERLL - California yellowtail ( Seriola lalandi dorsalis )	0	1 (D1)	0	0
GADMO - Atlantic Cod ( Gadus morhua )	0	1 (D1b)	0	0
AMPSE - Sebae anemonefish (Amphiprion sebae)	0	1 (D1)	1	0
CYPCA - Common carp ( Cyprinus carpio)	0	1 (D1)	1	0
NOTPE - Chilean tinamou ( Nothoprocta perdicaria)	0	1 (D1)	3	0
GASAC - Three-spined stickleback ( Gasterosteus aculeatus)	0	1 (D1)	0	0
ANSCY - Swan goose ( Anser cygnoid)	0	1 (D1)	0	0
HALAL - White-taile sea eagle ( Haliaeetus albicilla)	0	1 (D1A)	0	0
POEFO - Amazon molly ( Poecilia formosa)	0	1 (D1)	0	0
SERDU - Greater amberjack ( Seriola dumerili ) (Caranx dumerili)	0	1 (D1)	0	0
SCHGA - Green bug aphid ( Schizaphis graminum)	0	1 (D1A)	0	0
CHRAS - Cape golden mole ( Chrysochloris asiatica)	0	1 (D1A)	1	1
CARSF - Philippine tarsier ( Carlito syrichta )	0	1 (D1A)	3	1
CASCN - American beaver (Carlito syrichta)	0	1 (D1A)	2	2
AMPPE - Orange clownfish ( Amphiprion percula) (Lutjanus percula)	0	1 (D1)	0	1
AMPCI - Midas cichlid ( Amphilophus citrinellus) (Cichlasoma citrinellum)	0	1 (D1)	0	0
ANATE - Climbing perch ( Anabas testudineus) (Anthias testudineus)	0	1 (D1a)	0	2
FUNHE - Killfish ( Fundulus heteroclitus )	0	1 (D1)	0	1
HIPCM - Tiger tail seahorse ( Hippocampus comes)	0	1 (D1)	0	2
ONCTS - Chinook salmon ( Oncorhynchus tshawytscha) (Salmo tshawytscha)	0	1 (D1)	2	0
ONCMY - Rainbow trait ( Oncorhynchus mykiss) (Salmo gairdneri)	0	1 (D1)	0	0
NEOBR - Fairy cichlid ( Neolamprologus brichardi ) (Lamprologus brichardi)	0	1 (D1)	0	0
ONCKI - Coho salmon ( Oncorhynchus kisutch) (Salmo kisutch)	0	2 (D1)	2	0
CYNSE - Tongue solo ( Cynoglossus semilaevis)	0	1 (D1)	0	0
KRYMA - Mangove killfish ( Kryptolebias marmoratus) (Rivulus marmoratus)	0	1 (D1)	0	1
CYCLU - Lumpsucker ( Cyclopterus lumpus)	0	1 (D1)	0	1
ORYME - Marine medaka ( Oryzias melastigma)	0	1 (D1)	0	0
SALFA - Jewelled Blenny ( Salarias fasciatus)	0	1 (D1)	0	0
ESOLU - Northern pike ( Esox lucius)	0	1 (D1)	0	0
ORYLA - Japanese rice fish ( Oryzias latipes)	0	0	1	0
CHLAE - Green monkey ( Chlorocebus aethiops)	0	0	1	0
DROMO - Fruit Fly ( Chlorocebus aethiops)	0	0	1	0
TAKRU - Japanese pufferfish ( Takifugu rubripes)	0	0	1	0
AILME - Giant Panda ( Ailuropoda melanoleuca)	0	0	2	2
LATCA - Barramundi ( Lates calcarifer) (Holocentrus calcarifer)	0	0	2	0
SPAAU - Gilthead sea beam ( Sparus aurata)	0	0	2	1
SANLU - Pike perch ( Sander lucioperca) (Perca lucioperca)	0	0	1	0
LITCT - American bullfrog ( Lithobates catesbeianus) (Rana catesbeiana)	0	0	1	0
CHICK - Chicken (Gallus gallus)	0	0	2	1
SALTR - Brown trout (Salmo trutta)	0	0	2	0
PAVMU - Green peafowl ( Pavo muticus )	0	0	1	0
NOTVI - Eastern newt ( Notophthalmus viridescens) (Triturus viridescens)	0	0	1	0
PHAVE - Green pheasant ( Phasianus versicolor)	0	0	1	0
ANAPL - Mallard ( Anas platyrhynchos )	0	0	2	0
COTGO - Frogmouth ( Cottoperca gobio)	0	0	1	0
BRALA - Common lancelet ( Branchiostoma lanceolatum) (Amphioxus lanceolatum)	0	0	4	1
SEPHH - Pharaoh cuttlefish (Sepia pharaonis)	0	0	2	0
LEPSM - Salmon louse ( Lepeophtheirus salmonis)	0	0	2	1
TOXCA - Canine roundworm ( Toxocara canis)	0	0	1	2
CLOSI - Chinese liver fluke ( Clonorchis sinensis )	0	0	1	0
MUGCE - Flathead mullet ( Mugil cephalus )	0	0	1	0
MICMA - Montane vole ( Microtus montanus)	0	0	0	1
PERER - Cactus mouse ( Peromyscus eremicus )	0	0	0	2
PERMA - North American deer mouse ( Peromyscus maniculatus)	0	0	0	4
PERLE - White-footed mouse ( Peromyscus leucopus)	0	0	0	3
PERPL - Oldfield mouse ( Peromyscus polionotus subgriseus)	0	0	0	3
PERML - Peromyscus melanophrys xenurus	0	0	0	2
PERCR - Canyon mouse ( Peromyscus crinitus)	0	0	0	1
PELSI - Chinese softshell turtle ( Pelodiscus sinensis) (Trionyx sinensis)	0	0	0	1
PORTR - Swimming crab ( Portunus trituberculatus) (Neptunus trituberculatus)	0	0	0	3
SEPPH - Pharaoh cuttlefish ( Sepia pharaonis)	0	0	0	2
CHACN - Milkfish (Chanos chanos) (Mugil chanos)	0	0	0	1
ASTCA - Eastern happy ( Astatotilapia calliptera ) (Chromis callipterus)	0	0	0	2
DICLA - European seabass ( Dicentrarchus labrax) (Morone labrax)	0	0	0	4
SCLFO - Asian bonytongue ( Scleropages formosus) (Osteoglossum formosum)	0	0	0	2
AMPOC - Clowm anemonefish ( Amphiprion ocellaris)	0	0	0	1
TRIBR - Parasitic roundworm ( Trichinella britovi)	0	0	0	1
TRISP - Trichina worm ( Trichinella spiralis )	0	0	0	1
BLAGE - German cockroach ( Blattella germanica) (Blatta germanica)	0	0	0	2
ARAVE - Orbweaver spider ( Araneus ventricosus) (Epeira ventricosa)	0	0	0	1
TRIPS - Parasitic roundworm ( Trichinella pseudospiralis)	0	0	0	1
