## Supplementary file-2 for "Biology of Coital Behavior: Looking Through the Lens of Mathematical Genomics"

### Sheet: Sheet1
	OXTR	DRD1	DRD2	AVPR1A
	A0A6P3GJQ2_BISBI, A0A4W2DT07_BOBOX, P56449|OXYR_BOVIN	A0A6P3J728_BISBI, A0A4W2GAN5_BOBOX, A0A6P5CCP8_BOSIN, Q95136|DRD1_BOVIN	A0A2K5E1R8_AOTNA, A0A2K5PM76_CEBIM, A0A2K6S0X4_SAIBB, A0A6J3IFT6_SAPAP	A0A6P3HL40_BISBI, A0A8B9XP65_BOSMU,
	A0A5K1UVD6_CANLF, A0A8C0K5Q9_CANLU	A0A8I3RQT9_CANLF, A0A8C0KFN2_CANLU, A0A3Q7U5P9_VULVU	A0A2K5E216_AOTNA, A0A2K5PMA0_CEBIM, A0A2K6S0Y0_SAIBB, A0A6J3IG81_SAPAP	A0A4W2CV88_BOBOX, F6PV87_BOVIN
	P56494|OXYR_MACMU, A0A2K6CWU3_MACNE, A0A2K5XAK6_MANLE	A0A2K5RI03_CEBIM, A0A6J3GDZ8_SAPAP	A0A4W2BYK1_BOBOX, A0A6P5CWP7_BOSIN, A0A8C0A6D7_BOSMU, F1N4I3_BOVIN	A0A8I3NEL6_CANLF, A0A8C0L5C2_CANLU,
		A0A2K5KKQ1 CERAT, O77680|DRD1_MACMU, G7MU06|G7MU06_MACMU, A0A2K6ATP0_MACNE, A0A2K5XYI3_MANLE, A0A096MZY6_PAPAN, H2PHF2_PONAB,	A0A4W2GKI4_BOBOX, A0A8B9WWN2_BOSMU, G3MWM5_BOVIN	A0A2K5NSW7 CERAT, A0A2K5Y5W3 MANLE, A0A8I5NLS2 PAPAN
		A0A2I2YZU4_GORGO, P21728|DRD1_HUMAN, H2QS18_PANTR	A0A8C0Q802_CANLF, A0A8I3MG97_CANLF, A0A8C0JXZ0_CANLU	G3RMQ5_GORGO, A0A2I3RP23_PANTR
		A0A8C8XHR0_PANLE, A0A6P4W468_PANPR	A0A8C0Q1E7_CANLF, Q9GK99_CANLF	Q3U1H9_MOUSE, V1AR_MOUSE
		A0A4X1UBS6_PIG, I3L8T6_PIG	A0A452DQG2_CAPHI, A0A6P3EG64_SHEEP	A0A286ZX01_PIG, A0A4X1W2U5_PIG
			A0A8C2P2E8_CAPHI, A0A6P7EY98_SHEEP	A0A5G2QDD4_PIG, A0A8D2A3R3_PIG
			A0A2K5NAD1_CERAT, A0A2K6AK59_MANLE	E3V2E2 PIG, E3V2E4 SHEEP
			A0A2K5NA82_CERAT, A0A2K6AKC9_MANLE
			A0A0D9S300_CHLSB, A0A2I3NCM5_PAPAN
			A0A2I2V375_FELCA, A0A8C8XSW8_PANLE, A0A6P4XNL9_PANPR
			M3W9B6_FELCA, A0A8C8XN95_PANLE, A0A6P4XJU2_PANPR,
			G3QL46_GORGO, H2R3M5_PANTR
			G3S5Z0_GORGO, A0A024R3I6_HUMAN, A0A2I3TGE7_PANTR
			G3S8W4_GORGO, A0A024R3C5_HUMAN, P14416|DRD2_HUMAN, DRD2_PANTR
			I3M2I3_ICTTR, A0A8D2ID73_UROPR
			F7CYH8_MACMU, A0A2K6DNX4_MACNE
			A0A287B0Q7_PIG, A0A8D1XMY6_PIG
			F1SM69_PIG, A0A4X1T900_PIG,
			G3ETR1_PIG, A0A8D0YUQ4_PIG
